# The human pathogen *Mycobacterium tuberculosis* and the fish pathogen *Mycobacterium marinum* trigger the same core set of late innate immune response genes in zebrafish larvae

**DOI:** 10.1101/2024.06.12.598651

**Authors:** Ron P. Dirks, Anita Ordas, Susanne Jong-Raadsen, Sebastiaan A. Brittijn, Mariëlle C. Haks, Christiaan V. Henkel, Katarina Oravcova, Peter I. Racz, Nynke Tuinhof-Koelma, Malgorzata I. Korzeniowska nee Wiweger, Stephen H. Gillespie, Annemarie H. Meijer, Tom H.M. Ottenhoff, Hans J. Jansen, Herman P. Spaink

## Abstract

Zebrafish is a natural host of various *Mycobacterium* species and a surrogate model organism for tuberculosis research. *Mycobacterium marinum* is evolutionarily one of the closest non-tuberculous species related to *M. tuberculosis* and shares the majority of virulence genes. Although zebrafish is not a natural host of the human pathogen, we have previously demonstrated successful robotic infection of zebrafish embryos with *M. tuberculosis* and performed drug treatment of the infected larvae. In the present study we examined for how long *M. tuberculosis* can be propagated in zebrafish larvae and tested a time series of infected larvae to study the transcriptional response via Illumina RNA deep sequencing (RNAseq). Granuloma-like structures carrying fluorescently labeled *M. tuberculosis* could be detected up to 9 days post infection. The continued presence of viable *M. tuberculosis* in the zebrafish larvae was further confirmed using the molecular bacterial load (MBL) assay. The infected larvae showed a clear and specific transcriptional immune response with a high similarity to the response of zebrafish larvae infected with the surrogate species *M. marinum*. We conclude that *M. tuberculosis* can be propagated in zebrafish larvae for at least one week after infection and provide further evidence that *M. marinum* is a good surrogate model for *M. tuberculosis*.
