## Supplemental tables for "The human pathogen *Mycobacterium tuberculosis* and the fish pathogen *Mycobacterium marinum* trigger the same core set of late innate immune response genes in zebrafish larvae": Table Sup 2_MBLassay_KO.xlsx

### Sheet: Mtb
	TB, Green channel									IC, Yellow channel						IC st curve	CT = -3.327*log(conc) + 6.730
Sample	CT	St.dev.	Conc	St.dev.	Conc (normalized to IC recovery) [CFU/ml]	Conc [CFU/embryo]	St. dev. %	St. dev [CFU/embryo]		CT	St.dev.	Conc	St.dev.	IC recovery (%)			conc= 10^(-0.301*CT + 2.023)					DPI	Conc [CFU/embryo]	St. dev [CFU/embryo]
Mtb 0 dpi neat			2180		5046.3	403.704	1.93855	7.82601				0.072		43.2								0 dpi	403.704	7.82601
Mtb 0 dpi 1:5	25.41	0.16	436	31.5						13.04	0.09	0.0144	0.0006			IC spiking						1 dpi	152.677	3.07819
Mtb 0 dpi 1:10	27.48	0.57	114	29.85						14.58	0.28	0.00499	0.00069			5 ng/preparation (=400 ul)						2 dpi	593.623	12.6911
Mtb 1 dpi neat			1105		1908.46	152.677	2.01614	3.07819				0.0965		57.9		use 400 ul of lysate,then IC (ng)=						3 dpi	237.705	0.169579
Mtb 1 dpi 1:5	26.46	0.44	221	44						12.62	0.02	0.0193	0.0002			elute in 30 ul water						4 dpi	423.301	7.82601
Mtb 1 dpi 1:10	28.46	0.83	60.8	23.5						14.2	0.39	0.00648	0.00124			if 100% recovery, then 5 ng/30 ul						5 dpi	431.091	11.7126
Mtb 2 dpi neat			2560		7420.29	593.623	2.1379	12.6911				0.0575		34.5		c(IC) [ng/ul]=		0.166667				9 dpi	96.2406	0.667149
Mtb 2 dpi 1:5	25.16	0.12	512	29						13.37	0.16	0.0115	0.0009			IC in 2 ul [ng]=
Mtb 2 dpi 1:10	27.02	0	154	0						14.16	0.17	0.00667	0.00057
Mtb 3 dpi neat			2175		2971.31	237.705	0.07134	0.169579				0.122		73.2		IC recovery (%)		= c(PCR)/c(added)*100%
Mtb 3 dpi 1:5	25.41	0.01	435	1.5						12.28	0.01	0.0244	0.00015
Mtb 3 dpi 1:10	27.39	0.01	121	0.5						14.15	0	0.0067	1e-05
Mtb 4 dpi neat			3270		5291.26	423.301	0.381123	1.6133				0.103		61.8
Mtb 4 dpi 1:5	24.78	0.03	654	8.5						12.53	0.06	0.0206	0.0006
Mtb 4 dpi 1:10	27.02	0.31	154	22.5						14.24	0.16	0.0063	0.00051
Mtb 5 dpi neat			721		5388.64	431.091	2.71696	11.7126				0.0223		13.38
Mtb 5 dpi 1:5
Mtb 5 dpi 1:10	28.2	0.21	72.1	7.05						15.74	0.04	0.00223	4.5e-05
Mtb 6 dpi neat
Mtb 6 dpi 1:5
Mtb 6 dpi 1:10
Mtb 8 dpi neat
Mtb 8 dpi 1:5
Mtb 8 dpi 1:10
Mtb 9 dpi neat			960		1203.01	96.2406	0.69321	0.667149				0.133		79.8
Mtb 9 dpi 1:5	26.68	0.24	192	20.5						12.16	0.21	0.0266	0.00275
Mtb 9 dpi 1:10	28.7	0.31	52.3	7.55						14.3	0.05	0.00603	0.000145
PVP 0 dpi neat			7.34		8.21029	0.656823						0.149		89.4
PVP 0 dpi 1:10	35.3	1.16	0.734	0.409						13.44	0.01	0.0149	0.0001
PVP 1 dpi neat			12.8		18.5507	1.48406						0.115		69
PVP 1 dpi 1:10	34.44	0.22	1.28	0.13						13.81	0.11	0.0115	0.00065
PVP 2 dpi neat			15.7		27.8665	2.22932						0.0939		56.34
PVP 2 dpi 1:10	34.12	0	1.57	0.005						14.11	0.16	0.00939	0.00077									Figure 4. M. tuberculosis CFU counts per embryo based on molecular bacterial load (MBL) assay. Zebrafish embryos were infected with M. tuberculosis H37Rv at 0 dpf. Total RNA was purified at 0, 1, 2, 3, 4, 5 and 9 dpi and used as template in the MBL assay Mtb-specific 16S rRNA in a RT-qPCR. The figure shows the amount of CFU per embryo. Raw data are provided in Supplementary table 2.
PVP 3 dpi neat			14.8		38.3618	3.06895						0.0643		38.58
PVP 3 dpi 1:10	34.22	0.28	1.48	0.19						14.66	0.24	0.00643	0.000755
PVP 4 dpi neat			15.6		29.5455	2.36364						0.088		52.8
PVP 4 dpi 1:10	34.14	1.04	1.56	0.7665						14.21	0.07	0.0088	0.000315
PVP 5 dpi neat			91		153.664	12.2931						0.0987		59.22
PVP 5 dpi 1:10	31.4	2.43	9.1	12.3						14.04	0.32	0.00987	0.00153
PVP 6 dpi neat			26.2		51.3122	4.10497						0.0851		51.06
PVP 6 dpi 1:10	33.33	1.51	2.62	1.96						14.25	0.28	0.00851	0.00115
PVP 8 dpi neat
PVP 8 dpi 1:10
PVP 9 dpi neat			17.1		38.5135	3.08108						0.074		44.4
PVP 9 dpi 1:10	34	0.75	1.71	0.6						14.46	0.12	0.0074	0.00045
Note: Mtb CFU/embryo and its st. dev. calculated from CT st.dev. for 1:5 samples, except for Mtb 5dpi which was calculated from 1:10 RNA sample amplification

### Sheet: Marinum
	TB, Green channel								IC, Yellow channel						IC st curve	CT = -3.327*log(conc) + 6.730
Sample	CT	St.dev.	Conc	St.dev.	Conc (normalized to IC recovery) [CFU/ml]	Conc [CFU/embryo]			CT	St.dev.	Conc	St.dev.	IC recovery (%)			conc= 10^(-0.301*CT + 2.023)
MBL 1 neat			0		0	0					0.082		49.2
MBL 1 1:5	ND								12.6	0.39	0.0164	0.00315			IC spiking
MBL 1 1:10	ND								14.95	0.16	0.00323	0.00025			5 ng/preparation (=400 ul)
MBL 2 neat			21100		65123.5	5209.88					0.054		32.4		use 400 ul of lysate,then IC (ng)=
MBL 2 1:5	24.91	0.07	4220	125					13.21	0.17	0.0108	0.00091			elute in 30 ul water
MBL 2 1:10	28.64	0.7	420	130.5					15.07	0.25	0.00295	0.000355			if 100% recovery, then 5 ng/30 ul
MBL 3 neat			149.5		377.525	30.202					0.066		39.6		c(IC) [ng/ul]=		0.166667
MBL 3 1:5	32.91	0.71	29.9	9.35					12.91	0.23	0.0132	0.0015			IC in 2 ul [ng]=
MBL 3 1:10	ND								14.94	0.17	0.00325	0.00028
MBL 4 neat			263.5		618.545	49.4836					0.071		42.6		IC recovery (%)		= c(PCR)/c(added)*100%
MBL 4 1:5	31.99	1.64	52.7	41.15					12.81	0.07	0.0142	0.00045
MBL 4 1:10	ND								14.54	0.01	0.00429	1e-05
MBL 5 neat			19000		41125.5	3290.04					0.077		46.2
MBL 5 1:5	25.08	0.03	3800	50					12.69	0.01	0.0154	5e-05
MBL 5 1:10	27.97	0.75	634	210.5					14.8	0.13	0.00357	0.000225
